# Inhibition of the oxytocin system prevents partner preference formation in females of the monogamous goby *Trimma marinae*: a comparison with its polygamous relative, *Trimma caudomaculatum*

**DOI:** 10.64898/2026.11.26.769516

**Authors:** Kazuya Fukuda, Natsumi Tsujita, Hisato Kuniyoshi, Takao Mukuda, Masayuki Yoshida, Tomoki Sunobe

**Author notes:** Correspondence: Kazuya Fukuda. 1-15-1 Kitazato, Minami-ku, Sagamihara, Kanagawa 252-0373, Japan.

## Abstract

Monogamous mating systems are widespread across vertebrates. Although ecological theories have addressed their ultimate drivers, the extent to which their proximate mechanisms are shared across taxa remains unclear. We investigated the involvement of oxytocin (OT) signaling in partner preference formation in two closely related gobiid fishes with contrasting mating systems: monogamous *Trimma marinae* and polygamous *Trimma caudomaculatum*. Females received pharmacological treatments before cohabitation with a male, and partner preference was assessed the following day. In *T. marinae*, vehicle- and OT-treated females spent significantly more time near the cohabitation male than near a novel male, whereas no significant preference was detected after treatment with atosiban, an OT receptor antagonist. This finding suggests that OT may play an important role in partner preference formation in fishes, as in mammals. On the other hand, administering OT to *T. caudomaculatum* did not induce partner preference, raising the possibility that interspecific differences in neural mechanisms downstream of OT signaling may contribute to the contrasting mating systems of these species. This study adds a finding from fishes to research on the repeated evolution of monogamous mating systems within the framework of partially shared mechanisms.

**Highlights:**

- Oxytocin may contribute to partner preference formation in monogamous fish.
- Oxytocin did not induce partner preference in a polygamous relatives.
- Differences downstream of oxytocin may contribute to contrasting mating systems.
- Findings extend research on partially shared mechanisms in the evolution of monogamy.
