## Supplementary Material 2 for "Inhibition of the oxytocin system prevents partner preference formation in females of the monogamous goby *Trimma marinae*: a comparison with its polygamous relative, *Trimma caudomaculatum*"

### Sheet: Association_times
ID	Species	Treatment	Stimulus male	Association Time (sec)
1	marinae	OT	cohabitation	1490
2	marinae	OT	cohabitation	587
3	marinae	OT	cohabitation	1151
4	marinae	OT	cohabitation	1464
5	marinae	OT	cohabitation	1798
6	marinae	OT	cohabitation	960
1	marinae	OT	novel	0
2	marinae	OT	novel	417
3	marinae	OT	novel	0
4	marinae	OT	novel	0
5	marinae	OT	novel	0
6	marinae	OT	novel	693
11	marinae	Atosiban	cohabitation	1798
12	marinae	Atosiban	cohabitation	210
13	marinae	Atosiban	cohabitation	577
14	marinae	Atosiban	cohabitation	1507
15	marinae	Atosiban	cohabitation	337
11	marinae	Atosiban	novel	0
12	marinae	Atosiban	novel	0
13	marinae	Atosiban	novel	543
14	marinae	Atosiban	novel	208
15	marinae	Atosiban	novel	862
21	marinae	Vehicle	cohabitation	1302
22	marinae	Vehicle	cohabitation	1264
23	marinae	Vehicle	cohabitation	1682
24	marinae	Vehicle	cohabitation	1756
25	marinae	Vehicle	cohabitation	1446
26	marinae	Vehicle	cohabitation	1149
27	marinae	Vehicle	cohabitation	1120
21	marinae	Vehicle	novel	245
22	marinae	Vehicle	novel	121
23	marinae	Vehicle	novel	0
24	marinae	Vehicle	novel	0
25	marinae	Vehicle	novel	327
26	marinae	Vehicle	novel	0
27	marinae	Vehicle	novel	541
31	caudomaculatum	OT	cohabitation	190
32	caudomaculatum	OT	cohabitation	544
33	caudomaculatum	OT	cohabitation	17
34	caudomaculatum	OT	cohabitation	229
35	caudomaculatum	OT	cohabitation	62
36	caudomaculatum	OT	cohabitation	532
31	caudomaculatum	OT	novel	12
32	caudomaculatum	OT	novel	212
33	caudomaculatum	OT	novel	86
34	caudomaculatum	OT	novel	1386
35	caudomaculatum	OT	novel	31
36	caudomaculatum	OT	novel	26
41	caudomaculatum	Vehicle	cohabitation	1392
42	caudomaculatum	Vehicle	cohabitation	869
43	caudomaculatum	Vehicle	cohabitation	123
44	caudomaculatum	Vehicle	cohabitation	497
45	caudomaculatum	Vehicle	cohabitation	270
41	caudomaculatum	Vehicle	novel	22
42	caudomaculatum	Vehicle	novel	64
43	caudomaculatum	Vehicle	novel	0
44	caudomaculatum	Vehicle	novel	662
45	caudomaculatum	Vehicle	novel	1425
Supplementary Material 2. Individual-level association times during the partner preference tests. Each female is represented by two rows, corresponding to the cohabitation male and the novel male. ID identifies the focal female. Treatment groups were OT, atosiban, and vehicle. Association time is given in seconds.
